# *Spodoptera littoralis* genome mining brings insights on the dynamic of expansion of gustatory receptors in polyphagous noctuidae

**DOI:** 10.1101/2021.12.09.471925

**Authors:** Camille Meslin, Pauline Mainet, Nicolas Montagné, Stéphanie Robin, Fabrice Legeai, Anthony Bretaudeau, J. Spencer Johnston, Fotini Koutroumpa, Emma Persyn, Christelle Monsempès, Marie-Christine François, Emmanuelle Jacquin-Joly

## Abstract

The bitter taste, triggered via gustatory receptors, serves as an important natural defense against the ingestion of poisonous foods in animals, and the diversity of food diet is usually linked to an increase in the number of gustatory receptor genes. This has been especially observed in polyphagous insect species, such as noctuid species from the *Spodoptera* genus. However, the dynamic and physical mechanisms leading to these gene expansions and the evolutionary pressures behind them remain elusive. Among major drivers of genome dynamics are the transposable elements but, surprisingly, their potential role in insect gustatory receptors expansion has not been considered yet.

In this work, we hypothesized that transposable elements and possibly positive selection would be involved in the active dynamic of gustatory receptor evolution in *Spodoptera spp*. We first sequenced *de novo* the full 465Mb genome of *S. littoralis*, and manually annotated all chemosensory genes, including a large repertoire of 373 gustatory receptor genes (including 19 pseudogenes). We also improved the completeness of *S. frugiperda* and *S. litura* gustatory receptor repertoires. Then, we annotated transposable elements and revealed that a particular category of class I retrotransposons, the SINE transposons, was significantly enriched in the vicinity of gustatory receptor gene clusters, suggesting a transposon-mediated mechanism for the formation of these clusters. Selection pressure analyses indicated that positive selection within the gustatory receptor gene family is cryptic, only 7 receptors being identified as positively selected.

Altogether, our data provide a new good quality *Spodoptera* genome, pinpoint interesting gustatory receptor candidates for further functional studies and bring valuable genomic information on the mechanisms of gustatory receptor expansions in polyphagous insect species.
