## Supplementary material for "*Spodoptera littoralis* genome mining brings insights on the dynamic of expansion of gustatory receptors in polyphagous noctuidae": Supp_data1

### Sheet: DNAseq metrics
Sample name	library name	number of reads	sequence length	total bases
SlitGDNA7	FCC41HJACXX-WHABPI003587-81_L1_1.fq	185445198	100	18544519800
SlitGDNA7	FCC41HJACXX-WHABPI003587-81_L1_2.fq	185445198	100	18544519800
SlitGDNA7	FCC4E6BACXX-WHAIPI003586-84_L1_1.fq	50609426	100	5060942600
SlitGDNA7	FCC4E6BACXX-WHAIPI003586-84_L1_2.fq	50609426	100	5060942600
	130720_I246_FCD23MRACXX_L1_SZAXPI030027-99_2.fq.gz.clean.dup.clean	32774551	148	4850633548
	130720_I246_FCD23MRACXX_L1_SZAXPI030027-99_1.fq.gz.clean.dup.clean	32774551	145	4752309895
SlitGDNA7	FCC4E6BACXX-WHAIPI003586-84_L2_1.fq	40914773	100	4091477300
SlitGDNA7	FCC4E6BACXX-WHAIPI003586-84_L2_2.fq	40914773	100	4091477300
	130720_I246_FCD23MRACXX_L1_SZAIPI030026-100_1.fq.gz.clean.dup.clean	11938511	130	1552006430
	130720_I246_FCD23MRACXX_L1_SZAIPI030026-100_2.fq.gz.clean.dup.clean	11938511	110	1313236210
				67862065483
Library name	number of reads	sequence length (min/ max / mean)	total bases
m160319_000857_42164_c100996602550000001823223107191611_s1_p0.3.subreads.fastq	124796	35 / 64729 / 5679	708768135
m160319_000857_42164_c100996602550000001823223107191611_s1_p0.1.subreads.fastq	116005	35 / 49663 / 5635	653742272
m160319_000857_42164_c100996602550000001823223107191611_s1_p0.2.subreads.fastq	119183	35 / 52034 / 5514	657247336
m160322_125337_42243_c100996472550000001823223107191601_s1_p0.3.subreads.fastq	117798	35 / 52486 / 5599	659598845
m160322_125337_42243_c100996472550000001823223107191601_s1_p0.2.subreads.fastq	101150	35 / 57469 / 5596	566119894
m160322_125337_42243_c100996472550000001823223107191601_s1_p0.1.subreads.fastq	109313	35 / 57072 / 5579	609870510
m160323_013128_42243_c100996472550000001823223107191603_s1_p0.3.subreads.fastq	116074	35 / 55037 / 5619	652274695
m160323_013128_42243_c100996472550000001823223107191603_s1_p0.2.subreads.fastq	99757	35 / 52466 / 5622	560843842
m160323_013128_42243_c100996472550000001823223107191603_s1_p0.1.subreads.fastq	108343	35 / 54764 / 5593	606066576
m160323_141355_42243_c100996472550000001823223107191605_s1_p0.3.subreads.fastq	125106	35 / 45193 / 5600	700595944
m160323_141355_42243_c100996472550000001823223107191605_s1_p0.2.subreads.fastq	107810	35 / 50088 / 5612	605115855
m160323_141355_42243_c100996472550000001823223107191605_s1_p0.1.subreads.fastq	107263	35 / 44070 / 5552	595625293
m160324_045507_42243_c100996472550000001823223107191607_s1_p0.2.subreads.fastq	112269	35 / 48056 / 5604	629230882
m160324_045507_42243_c100996472550000001823223107191607_s1_p0.3.subreads.fastq	97823	35 / 46565 / 5656	553304514
m160324_045507_42243_c100996472550000001823223107191607_s1_p0.1.subreads.fastq	102540	35 / 52765 / 5553	569429230
m160324_111420_42243_c100996662550000001823223107191650_s1_p0.1.subreads.fastq	120776	35 / 51930 / 5722	691120802
m160324_111420_42243_c100996662550000001823223107191650_s1_p0.3.subreads.fastq	102450	35 / 50370 / 5692	583235661
m160324_111420_42243_c100996662550000001823223107191650_s1_p0.2.subreads.fastq	111590	35 / 51562 / 5685	634443079
m160324_173550_42243_c100996662550000001823223107191651_s1_p0.2.subreads.fastq	107344	35 / 58702 / 5677	609478824
m160324_173550_42243_c100996662550000001823223107191651_s1_p0.3.subreads.fastq	86730	35 / 47736 / 5728	496846844
m160324_173550_42243_c100996662550000001823223107191651_s1_p0.1.subreads.fastq	98164	35 / 50605 / 5701	559697051
m160324_235653_42243_c100996662550000001823223107191652_s1_p0.3.subreads.fastq	91864	35 / 56726 / 5913	543252910
m160324_235653_42243_c100996662550000001823223107191652_s1_p0.2.subreads.fastq	76623	35 / 62561 / 5849	448210568
m160324_235653_42243_c100996662550000001823223107191652_s1_p0.1.subreads.fastq	81476	35 / 48101 / 5927	482978682
m160325_061812_42243_c100996662550000001823223107191653_s1_p0.2.subreads.fastq	110426	35 / 47440 / 5490	606245981
m160325_061812_42243_c100996662550000001823223107191653_s1_p0.3.subreads.fastq	95884	35 / 49599 / 5568	533920309
m160325_061812_42243_c100996662550000001823223107191653_s1_p0.1.subreads.fastq	102193	35 / 48215 / 5558	568020729
		total	34.224

### Sheet: PacBio metrics
SMRT cell	9
Total base number	16085122746
number of reads	2846820
average read size	5650
N50	6708
Quality score	0.83

### Sheet: RNAseq_data
Tissues		Number of reads
Labial palps, legs, ovipositor	Paleg females	77,566,514
Labial palps, legs	Paleg males	93,878,636
Proboscis	Female proboscis	82,623,632
Proboscis	Male proboscis	71,825,729
From Koutroumpa 2021
